# Integrated analysis of multimodal single-cell data

**DOI:** 10.1101/2020.10.12.335331

**Authors:** Yuhan Hao, Stephanie Hao, Erica Andersen-Nissen, William M. Mauck, Shiwei Zheng, Andrew Butler, Maddie J. Lee, Aaron J. Wilk, Charlotte Darby, Michael Zagar, Paul Hoffman, Marlon Stoeckius, Efthymia Papalexi, Eleni P. Mimitou, Jaison Jain, Avi Srivastava, Tim Stuart, Lamar B. Fleming, Bertrand Yeung, Angela J. Rogers, Juliana M. McElrath, Catherine A. Blish, Raphael Gottardo, Peter Smibert, Rahul Satija

## Abstract

The simultaneous measurement of multiple modalities, known as multimodal analysis, represents an exciting frontier for single-cell genomics and necessitates new computational methods that can define cellular states based on multiple data types. Here, we introduce ‘weighted-nearest neighbor’ analysis, an unsupervised framework to learn the relative utility of each data type in each cell, enabling an integrative analysis of multiple modalities. We apply our procedure to a CITE-seq dataset of hundreds of thousands of human white blood cells alongside a panel of 228 antibodies to construct a multimodal reference atlas of the circulating immune system. We demonstrate that integrative analysis substantially improves our ability to resolve cell states and validate the presence of previously unreported lymphoid subpopulations. Moreover, we demonstrate how to leverage this reference to rapidly map new datasets, and to interpret immune responses to vaccination and COVID-19. Our approach represents a broadly applicable strategy to analyze single-cell multimodal datasets, including paired measurements of RNA and chromatin state, and to look beyond the transcriptome towards a unified and multimodal definition of cellular identity.

**Availability:** Installation instructions, documentation, tutorials, and CITE-seq datasets are available at http://www.satijalab.org/seurat
