## Supplementary Table 1 for "Integrated analysis of multimodal single-cell data"

### Sheet: 228 antibody panel (3')
#protein	Sequence	Category	Catalog	Specificity	Clone	Reactivity	Ensembl Gene Id
B7-H4	TGTATGTCTGCCTTG	TotalSeq-A	358114	B7-H4	MIH43	Human	ENSG00000134258
C5L2	ACAATTTGTCTGCGA	TotalSeq-A	342407	C5L2	1D9-M12	Human	ENSG00000134830
Cadherin	CGTTGCCATTAACCA	TotalSeq-A	368715	Cadherin 11	16G5	Human	ENSG00000140937
CCR10	ATCTGTATGTCACAG	NA	NA	CCR10	6588-5	Human	ENSG00000184451
CD102	TGACCTTCCTCTCCT	TotalSeq-A	328509	CD102	CBR-IC2/2	Human	ENSG00000108622
CD103	GACCTCATTGTGAAT	TotalSeq-A	350231	CD103	Ber-ACT8	Human	ENSG00000083457
CD105	ATCGTCGAGAGCTAG	TotalSeq-A	323221	CD105	43A3	Human	ENSG00000106991
CD106	TCACAGTTCCTTGGA	TotalSeq-A	305813	CD106	STA	Human	ENSG00000162692
CD107a	CAGCCCACTGCAATA	TotalSeq-A	328647	CD107a (LAMP-1)	H4A3	Human	ENSG00000185896
CD109	CACTTAACTCTGGGT	TotalSeq-A	323307	CD109	W7C5	Human	ENSG00000156535
CD110	TGTTGTAAGATGCCA	NA	NA	CD110	S16017E	Human	ENSG00000117400
CD112	AACCTTCCGTCTAAG	TotalSeq-A	337417	CD112 (Nectin-2)	TX31	Human	ENSG00000130202
CD115	AATCACGGTCCTTGT	TotalSeq-A	347325	CD115 (CSF-1R)	9-4D2-1E4	Human	ENSG00000182578
CD117	AGACTAATAGCTGAC	TotalSeq-A	313241	CD117 (c-kit)	104D2	Human	ENSG00000157404
CD119	TGTGTATTCCCTTGT	TotalSeq-A	308607	CD119 (IFN-Œ≥ R Œ± chain)	GIR-208	Human	ENSG00000027697
CD11a/CD18	GCGATTCATGTCACG	TotalSeq-A	363425	CD11a/CD18 (LFA-1)	m24	Human	ENSG00000005844, ENSG00000160255
CD11b_1	TGAAGGCTCATTTGT	TotalSeq-A	101265	CD11b	M1/70	Mouse, Human	ENSMUSG00000030786, ENSG00000169896
CD11b_2	GACAAGTGATCTGCA	TotalSeq-A	301353	CD11b	ICRF44	Human	ENSG00000169896
CD11c	TACGCCTATAACTTG	TotalSeq-A	371519	CD11c	S-HCL-3	Human	ENSG00000140678
CD122	TCATTTCCTCCGATT	NA	NA	CD122	TU27	Human	ENSG00000100385
CD123	CTTCACTCTGTCAGG	TotalSeq-A	306037	CD123	6H6	Human	ENSG00000185291
CD124	CCGTCCTGATAGATG	NA	NA	CD124	G077F6	Human	ENSG00000077238
CD126	TGATGGGAGCTTATC	TotalSeq-A	352813	CD126 (IL-6Ra)	UV4	Human	ENSG00000160712
CD127	GTGTGTTGTCCTATG	TotalSeq-A	351352	CD127 (IL-7Ra)	A019D5	Human	ENSG00000168685
CD13	TTTCAACGCCCTTTC	TotalSeq-A	301729	CD13	WM15	Human	ENSG00000166825
CD133_1	TGGTAACGACAGTCC	TotalSeq-A	372815	CD133	clone 7	Human	ENSG00000007062
CD133_2	GTAAGACGCCTATGC	TotalSeq-A	394005	CD133	S16016B	Human	ENSG00000007062
CD134	AACCCACCGTTGTTA	TotalSeq-A	350033	CD134 (OX40)	Ber-ACT35 (ACT35)	Human	ENSG00000186827
CD135	CAGTAGATGGAGCAT	TotalSeq-A	313317	CD135	BV10A4H2	Human	ENSG00000122025
CD137	CAGTAAGTTCGGGAC	TotalSeq-A	309835	CD137	4B4-1	Human	ENSG00000049249
CD138_1	ACTCTTTCGTTTACG	TotalSeq-A	356533	CD138 (Syndecan-1)	MI15	Human	ENSG00000115884
CD138_2	GTATAGACCAAAGCC	TotalSeq-A	352325	CD138 (Syndecan-1)	DL-101	Human	ENSG00000115884
CD14	TCTCAGACCTCCGTA	TotalSeq-A	301855	CD14	M5E2	Human	ENSG00000170458
CD140a	ATGCGCCGAGAATTA	TotalSeq-A	323509	CD140a	16A1	Human	ENSG00000134853
CD140b	CAATGGTTCACTGCC	TotalSeq-A	323609	CD140b	18A2	Human	ENSG00000113721
CD141	GGATAACCGCGCTTT	TotalSeq-A	344121	CD141 (Thrombomodulin)	M80	Human	ENSG00000178726
CD142	CACTGCCGTCGATTA	TotalSeq-A	365207	CD142	NY2	Human	ENSG00000117525
CD144	TCCACTCATTCTGTA	TotalSeq-A	348517	CD144 (VE-cadherin)	BV9	Human	ENSG00000179776
CD146	CCTTGGATAACATCA	TotalSeq-A	361017	CD146	P1H12	Human	ENSG00000076706
CD15	TCACCAGTACCTAGT	TotalSeq-A	323046	CD15 (Œ≤EA-1)	W6D3	Human	ENSG00000196371
CD152	ATGGTTCACGTAATC	TotalSeq-A	369619	CD152	BNI3	Human	ENSG00000163599
CD154	GCTAGATAGATGCAA	TotalSeq-A	310843	CD154	24-31	Human	ENSG00000102245
CD155	ATCACATCGTTGCCA	TotalSeq-A	337623	CD155 (PVR)	SKII.4	Human	ENSG00000073008
CD158	TATCAACCAACGCTT	TotalSeq-A	339515	CD158 (KIR2DL1/S1/S3/S5)	HP-MA4	Human	ENSG00000125498
CD158b	GACCCGTAGTTTGAT	TotalSeq-A	312615	CD158b (KIR2DL2/L3, NKAT2)	DX27	Human	ENSG00000243772
CD158e1	GGACGCTTTCCTTGA	TotalSeq-A	312723	CD158e1 (KIR3DL1, NKB1)	DX9	Human	ENSG00000167633
CD158f	AAAGTGATGCCACTG	TotalSeq-A	341307	CD158f (KIR2DL5)	UP-R1	Human	ENSG00000274143
CD16	AAGTTCACTCTTTGC	TotalSeq-A	302061	CD16	3G8	Human	ENSG00000203747
CD161	GTACGCAGTCCTTCT	TotalSeq-A	339945	CD161	HP-3G10	Human	ENSG00000111796
CD163	GCTTCTCCTTCCTTA	TotalSeq-A	333635	CD163	GHI/61	Human	ENSG00000177575
CD164	GAGGCACTTAACATA	TotalSeq-A	324809	CD164	67D2	Human	ENSG00000135535
CD169	TACTCAGCGTGTTTG	TotalSeq-A	346011	CD169 (Sialoadhesin, Siglec-1)	7-239	Human	ENSG00000088827
CD171	GATGGACGACAATTC	TotalSeq-A	371609	CD171 (L1CAM)	L1-OV198.5	Human	ENSG00000198910
CD172a	CGTGTTTAACTTGAG	TotalSeq-A	372109	CD172a (SIRPa)	15-414	Human	ENSG00000198053
CD177	AGTATGGAGCCATAT	TotalSeq-A	315811	CD177	MEM-166	Human	ENSG00000204936
CD178	CCGGTCCTCTGTATT	TotalSeq-A	306413	CD178 (Fas-L)	NOK-1	Human	ENSG00000117560
CD18	TATTGGGACACTTCT	TotalSeq-A	302121	CD18	TS1/18	Human	ENSG00000160255
CD184	TCAGGTCCTTTCAAC	TotalSeq-A	306531	CD184 (CXCR4)	12G5	Human	ENSG00000121966
CD185	AATTCAACCGTCGCC	TotalSeq-A	356937	CD185 (CXCR5)	J252D4	Human	ENSG00000160683
CD186	GACAGTCGATGCAAC	TotalSeq-A	356021	CD186 (CXCR6)	K041E5	Human	ENSG00000172215
CD19	CTGGGCAATTACTCG	TotalSeq-A	302259	CD19	HIB19	Human	ENSG00000177455
CD192	GAGTTCCCTTACCTG	TotalSeq-A	357229	CD192 (CCR2)	K036C2	Human	ENSG00000121807
CD193	ACCAATCCTTTCGTC	TotalSeq-A	310729	CD193 (CCR3)	500000000	Human	ENSG00000183625
CD194	AGCTTACCTGCACGA	TotalSeq-A	359423	CD194 (CCR4)	L291H4	Human	ENSG00000183813
CD195	CCAAAGTAAGAGCCA	TotalSeq-A	359135	CD195 (CCR5)	J418F1	Human	ENSG00000160791
CD196	GATCCCTTTGTCACT	TotalSeq-A	353437	CD196 (CCR6)	G034E3	Human	ENSG00000112486
CD199	ATTCCTCATTCCTGA	TotalSeq-A	358919	CD199 (CCR9)	L053E8	Human	ENSG00000173585
CD1a	GATCGTGTTGTGTTA	TotalSeq-A	300133	CD1a	HI149	Human	ENSG00000158477
CD1c	GAGCTACTTCACTCG	TotalSeq-A	331539	CD1c	L161	Human	ENSG00000158481
CD1d	TCGAGTCGCTTATCA	TotalSeq-A	350317	CD1d	51.1	Human	ENSG00000158473
CD2	TACGATTTGTCAGGG	TotalSeq-A	309229	CD2	TS1/8	Human	ENSG00000116824
CD20	TTCTGGGTCCCTAGA	TotalSeq-A	302359	CD20	2H7	Human	ENSG00000156738
CD200	CACGTAGACCTTTGC	NA	NA	CD200	OX-104	Human	ENSG00000091972
CD201	GTTTCCTTGACCAAG	TotalSeq-A	351907	CD201 (EPCR)	RCR-401	Human	ENSG00000101000
CD202b	CGATCCCTTACCTAT	TotalSeq-A	334213	CD202b (Tie2/Tek)	33.1 (Ab33)	Human	ENSG00000120156
CD203c	TAACCGTACCTGCAT	TotalSeq-A	324627	CD203c (E-NPP3)	NP4D6	Human	ENSG00000154269
CD204	TAGCGAGCCAGATGT	TotalSeq-A	371909	CD204	7C9C20	Human	ENSG00000038945
CD205	CTATCGTTTGATGCA	TotalSeq-A	342211	CD205 (DEC-205)	HD30	Human	ENSG00000054219
CD206	TCAGAACGTCTAACT	TotalSeq-A	321143	CD206 (MMR)	15-2	Human	ENSG00000260314
CD207	CATTCTTCACGGGAT	TotalSeq-A	352207	CD207 (Langerin)	1000	Human	ENSG00000116031
CD209	TCACTGGACACTTAA	TotalSeq-A	330119	CD209 (DC-SIGN)	9E9A8	Human	ENSG00000090659
CD21	AACCTAGTAGTTCGG	TotalSeq-A	354915	CD21	Bu32	Human	ENSG00000117322
CD22	GGGTTGTTGTCTTTG	TotalSeq-A	363514	CD22	S-HCL-1	Human	ENSG00000012124
CD223	CATTTGTCTGCCGGT	TotalSeq-A	369333	CD223 (LAG-3)	11C3C65	Human	ENSG00000089692
CD226	AGACCAACTCATTCA	TotalSeq-A	337111	CD226 (DNAM-1)	TX25	Human	ENSG00000150637
CD235a	AGAGTATGTATGGGA	TotalSeq-A	349117	CD235a (Glycophorin A)	HI264	Human	ENSG00000170180
CD235ab	GCTCCTTTACACGTA	TotalSeq-A	306623	CD235ab	HIR2	Human	ENSG00000170180
CD24	AGATTCCTTCGTGTT	TotalSeq-A	311137	CD24	ML5	Human	ENSG00000272398
CD243	TGACCCGACCTTTAG	TotalSeq-A	919407	CD243 (ABCB1)	4E3.16	Human	ENSG00000085563
CD244	TCGCTTGGATGGTAG	TotalSeq-A	329527	CD244 (2B4)	C1.7	Human	ENSG00000122223
CD25	TTTGTCCTGTACGCC	TotalSeq-A	302643	CD25	BC96	Human	ENSG00000134460
CD252	TTTAGTGATCCGACT	NA	NA	CD252	11C3.1	Human	ENSG00000117586
CD253	GCCATTCCTGCCTAA	TotalSeq-A	308211	CD253 (TRAIL)	RIK-2	Human	ENSG00000121858
CD26_1	GGTGGCTAGATAATG	TotalSeq-A	302720	CD26	BA5b	Human	ENSG00000197635
CD26_2	TTCCTGCACGAGGAT	NA	NA	CD26	BA5b	Human	ENSG00000197635
CD267	AGTGATGGAGCGAAC	TotalSeq-A	311913	CD267 (TACI)	1A1	Human	ENSG00000240505
CD268	CGAAGTCGATCCGTA	TotalSeq-A	316925	CD268 (BAFF-R)	11C1	Human	ENSG00000159958
CD269	CAGATGATCCACCAT	TotalSeq-A	357521	CD269 (BCMA)	19F2	Human	ENSG00000048462
CD27	GCACTCCTGCATGTA	TotalSeq-A	302847	CD27	O323	Human	ENSG00000139193
CD270	TGATAGAAACAGACC	TotalSeq-A	318813	CD270 (HVEM, TR2)	122	Human	ENSG00000157873
CD271	AACCGCGCTTCAGAT	TotalSeq-A	345123	CD271 (NGFR)	ME20.4	Human	ENSG00000064300
CD272	GTTATTGGACTAAGG	TotalSeq-A	344525	CD272 (BTLA)	MIH26	Human	ENSG00000186265
CD273	TCAACGCTTGGCTAG	TotalSeq-A	329619	CD273 (B7-DC, PD-L2)	24F.10C12	Human	ENSG00000197646
CD274	GTTGTCCGACAATAC	TotalSeq-A	329743	CD274 (B7-H1, PD-L1)	29E.2A3	Human	ENSG00000120217
CD275_1	GTGCATTCAACAGTA	TotalSeq-A	309413	CD275 (B7-H2, ICOSL)	2D3	Human	ENSG00000160223
CD275_2	GTTAGTGTTAGCTTG	TotalSeq-A	329809	CD275 (B7-H2, B7-RP1, ICOSL)	9F.8A4	Human	ENSG00000160223
CD278	CGCGCACCCATTAAA	TotalSeq-A	313555	CD278 (ICOS)	C398.4A	Mouse, Human	ENSMUSG00000026009, ENSG00000163600
CD279	ACAGCGCCGTATTTA	TotalSeq-A	329955	CD279 (PD-1)	EH12.2H7	Human	ENSG00000188389
CD28	TGAGAACGACCCTAA	TotalSeq-A	302955	CD28	CD28.2	Human	ENSG00000178562
CD284	GCTTAGCTGTATCCG	TotalSeq-A	312817	CD284 (TLR4)	HTA125	Human	ENSG00000136869
CD29	GTATTCCCTCAGTCA	TotalSeq-A	303027	CD29	TS2/16	Human	ENSG00000150093
CD294	TGTTTACGAGAGCCC	TotalSeq-A	350127	CD294 (CRTH2)	BM16	Human	ENSG00000183134
CD3_1	CTCATTGTAACTCCT	TotalSeq-A	300475	CD3	UCHT1	Human	ENSG00000167286
CD3_2	TATCCCTTGGGATGG	TotalSeq-A	344847	CD3	SK7	Human	ENSG00000198851
CD30	TCAGGGTGTGCTGTA	TotalSeq-A	333913	CD30	BY88	Human	ENSG00000120949
CD301	ACCTAGAAATCAGCA	TotalSeq-A	354707	CD301 (CLEC10A)	H037G3	Human	ENSG00000132514
CD303	GAGATGTCCGAATTT	TotalSeq-A	354239	CD303 (BDCA-2)	201A	Human	ENSG00000198178
CD304	GGACTAAGTTTCGTT	TotalSeq-A	354525	CD304 (Neuropilin-1)	12C2	Human	ENSG00000099250
CD305	ATTTCCATTCCCTGT	TotalSeq-A	342805	CD305 (LAIR1)	NKTA255	Human	ENSG00000167613
CD307c/FcRL3	GCCTAGTTTGAACGC	TotalSeq-A	374411	CD307c/FcRL3	H5/FcRL3	Human	ENSG00000160856
CD307d	CGATTTGATCTGCCT	TotalSeq-A	340209	CD307d (FcRL4)	413D12	Human	ENSG00000163518
CD307e	TCACGCAGTCCTCAA	TotalSeq-A	340307	CD307e (FcRL5)	509f6	Human	ENSG00000143297
CD309	TTCACGCAGTAAGAT	TotalSeq-A	359919	CD309 (VEGFR2)	7D4-6	Human	ENSG00000128052
CD31	ACCTTTATGCCACGG	TotalSeq-A	303137	CD31	WM59	Human	ENSG00000261371
CD314	CGTGTTTGTTCCTCA	TotalSeq-A	320835	CD314 (NKG2D)	1D11	Human	ENSG00000213809
CD319	AGTATGCCATGTCTT	TotalSeq-A	331821	CD319 (CRACC)	162.1	Human	ENSG00000026751
CD324	ATCCTTCTCCCTTTC	TotalSeq-A	324125	CD324 (E-Cadherin)	67A4	Human	ENSG00000039068
CD325	CCTTCCCTTTCCTCT	TotalSeq-A	350817	CD325 (N-Cadherin)	8C11	Human	ENSG00000170558
CD335	ACAATTTGAACAGCG	TotalSeq-A	331943	CD335 (NKp46)	900	Human	ENSG00000189430
CD337	AAAGTCACTCTGCCG	TotalSeq-A	325221	CD337 (NKp30)	P30-15	Human	ENSG00000204475
CD338	TAAGACTTGGCCGTC	TotalSeq-A	332021	CD338 (ABCG2)	5D3	Human	ENSG00000118777
CD34	GCAGAAATCTCCCTT	TotalSeq-A	343537	CD34	581	Human	ENSG00000174059
CD340	CTGTAGCCGCCTATT	TotalSeq-A	324423	CD340 (erbB2/HER-2)	24D2	Human	ENSG00000141736
CD35	ACTTCCGTCGATCTT	TotalSeq-A	333407	CD35	E11	Human	ENSG00000203710
CD354	TAGCCGTTTCCTTTG	NA	NA	CD354	TREM-26	Human	ENSG00000124731
CD357	ACCTTTCGACACTCG	TotalSeq-A	371225	CD357 (GITR)	108-17	Human	ENSG00000186891
CD36	TTCTTTGCCTTGCCA	TotalSeq-A	336225	CD36	5-271	Human	ENSG00000135218
CD366	TGTCCTACCCAACTT	TotalSeq-A	345047	CD366 (Tim-3)	F38-2E2	Human	ENSG00000135077
CD370	CTGCATTTCAGTAAG	TotalSeq-A	353807	CD370 (CLEC9A/DNGR1)	8F9	Human	ENSG00000197992
CD38_1	TGTACCCGCTTGTGA	TotalSeq-A	303541	CD38	HIT2	Human	ENSG00000004468
CD38_2	CCTATTCCGATTCCG	TotalSeq-A	356635	CD38	HB-7	Human	ENSG00000004468
CD39	TTACCTGGTATCCGT	TotalSeq-A	328233	CD39	A1	Human	ENSG00000138185
CD4_1	GAGGTTAGTGATGGA	TotalSeq-A	344649	CD4	SK3	Human	ENSG00000010610
CD4_2	TGTTCCCGCTCAACT	TotalSeq-A	300563	CD4	RPA-T4	Human	ENSG00000010610
CD40	CTCAGATGGAGTATG	TotalSeq-A	334346	CD40	5C3	Human	ENSG00000101017
CD41	ACGTTGTGGCCTTGT	TotalSeq-A	303737	CD41	HIP8	Human	ENSG00000005961
CD42b	TCCTAGTACCGAAGT	TotalSeq-A	303937	CD42b	HIP1	Human	ENSG00000203618
CD43	GATTAACCAGCTCAT	TotalSeq-A	343209	CD43	CD43-10G7	Human	ENSG00000197471
CD44_1	TGGCTTCAGGTCCTA	TotalSeq-A	103045	CD44	IM7	Mouse, Human	ENSMUSG00000005087, ENSG00000026508
CD44_2	AATCCTTCCGAATGT	TotalSeq-A	338825	CD44	BJ18	Human	ENSG00000026508
CD45_1	TCCCTTGCGATTTAC	TotalSeq-A	368543	CD45	2D1	Human	ENSG00000081237
CD45_2	TGCAATTACCCGGAT	TotalSeq-A	304064	CD45	HI30	Human	ENSG00000081237
CD45RA	TCAATCCTTCCGCTT	TotalSeq-A	304157	CD45RA	HI100	Human	ENSG00000081237
CD45RB	AGATGGGACTCACCA	TotalSeq-A	310209	CD45RB	MEM-55	Human	ENSG00000081237
CD45RO	CTCCGAATCATGTTG	TotalSeq-A	304255	CD45RO	UCHL1	Human	ENSG00000081237
CD46	ACAGTACGACCTTCT	TotalSeq-A	352415	CD46	TRA-2-10	Human	ENSG00000117335
CD47	GCATTCTGTCACCTA	TotalSeq-A	323129	CD47	CC2C6	Human	ENSG00000196776
CD48	CTACGACGTAGAAGA	TotalSeq-A	336709	CD48	BJ40	Human	ENSG00000117091
CD49a	ACTGATGGACTCAGA	TotalSeq-A	328315	CD49a	TS2/7	Human	ENSG00000213949
CD49b	GCTTTCTTCAGTATG	TotalSeq-A	359311	CD49b	P1E6-C5	Human	ENSG00000164171
CD49d	CCATTCAACTTCCGG	TotalSeq-A	304337	CD49d	9F10	Human	ENSG00000115232
CD52	CTTTGTACGAGCAAA	TotalSeq-A	316017	CD52	HI186	Human	ENSG00000169442
CD54	CTGATAGACTTGAGT	TotalSeq-A	353123	CD54	HA58	Human	ENSG00000090339
CD55	GCTCATTACCCATTA	TotalSeq-A	311317	CD55	JS11	Human	ENSG00000196352
CD56_1	TCCTTTCCTGATAGG	TotalSeq-A	362557	CD56 (NCAM)	5.1H11	Human	ENSG00000149294
CD56_2	TTCGCCGCATTGAGT	TotalSeq-A	392421	CD56 (NCAM)	QA17A16	Human	ENSG00000149294
CD57	AACTCCCTATGGAGG	TotalSeq-A	393319	CD57	QA17A04	Human	ENSG00000109956
CD59	AATTAGCCGTCGAGA	TotalSeq-A	304709	CD59	p282 (H19)	Human	ENSG00000085063
CD61	AGGTTGGAGTAGACT	TotalSeq-A	336423	CD61	VI-PL2	Human	ENSG00000259207
CD62E	CTCCCTGTGGCTTAA	TotalSeq-A	336017	CD62E	HAE-1f	Human	ENSG00000007908
CD62P	CCTTCCGTATCCCTT	TotalSeq-A	304933	CD62P (P-Selectin)	AK4	Human	ENSG00000174175
CD63	GAGATGTCTGCAACT	TotalSeq-A	353035	CD63	H5C6	Human	ENSG00000135404
CD64	AAGTATGCCCTACGA	TotalSeq-A	305037	CD64	10.1	Human	ENSG00000150337
CD66a/c/e	GGGACAGTTCGTTTC	TotalSeq-A	342319	CD66a/c/e	ASL-32	Human	ENSG00000079385
CD66b	AGCTGTAAGTTTCGG	TotalSeq-A	392905	CD66b	6/40c	Human	ENSG00000124469
CD68	CGGTGTTTGTAGCAA	NA	NA	CD68	Y1/82A	Human	ENSG00000129226
CD69	GTCTCTTGGCTTAAA	TotalSeq-A	310947	CD69	FN50	Human	ENSG00000110848
CD70	CGCGAACATAAGAAG	TotalSeq-A	355117	CD70	113-16	Human	ENSG00000125726
CD71	CCGTGTTCCTCATTA	TotalSeq-A	334123	CD71	CY1G4	Human	ENSG00000072274
CD72	CAGTCGTGGTAGATA	TotalSeq-A	316205	CD72	3F3	Human	ENSG00000137101
CD73	CAGTTCCTCAGTTCG	TotalSeq-A	344029	CD73 (Ecto-5'-nucleotidase)	AD2	Human	ENSG00000135318
CD79a	CTTATCACCCGCTTT	NA	NA	CD79a	HM47	Human	ENSG00000105369
CD79b	ATTCTTCAACCGAAG	TotalSeq-A	341415	CD79b (IgŒ≤)	CB3-1	Human	ENSG00000007312
CD8	GCGCAACTTGATGAT	TotalSeq-A	344751	CD8	SK1	Human	ENSG00000153563
CD80	ACGAATCAATCTGTG	TotalSeq-A	305239	CD80	2D10	Human	ENSG00000121594
CD81	GTATCCTTCCTTGGC	TotalSeq-A	349521	CD81 (TAPA-1)	5A6	Human	ENSG00000110651
CD83	CCACTCATTTCCGGT	TotalSeq-A	305339	CD83	HB15e	Human	ENSG00000112149
CD85g	TGTCAGTTCCTATGA	TotalSeq-A	326411	CD85g (ILT7)	17G10.2	Human	ENSG00000239961
CD86	GTCTTTGTCAGTGCA	TotalSeq-A	305443	CD86	IT2.2	Human	ENSG00000114013
CD8a	GCTGCGCTTTCCATT	TotalSeq-A	301067	CD8a	RPA-T8	Human	ENSG00000153563
CD9	GAGTCACCAATCTGC	TotalSeq-A	312119	CD9	HI9a	Human	ENSG00000010278
CD90	GCATTGTACGATTCA	TotalSeq-A	328135	CD90 (Thy1)	50000000000	Human	ENSG00000154096
CD93	GCGCTACTTCCTTGA	TotalSeq-A	336121	CD93	VIMD2	Human	ENSG00000125810
CD95	CCAGCTCATTAGAGC	TotalSeq-A	305649	CD95 (Fas)	DX2	Human	ENSG00000026103
CD96	TGGCCTATAAATGGT	TotalSeq-A	338419	CD96 (TACTILE)	NK92.39	Human	ENSG00000153283
CD98	GCACCAACAGCCATT	TotalSeq-A	315605	CD98	MEM-108	Human	ENSG00000168003
CD99	ACCCGTCCCTAAGAA	TotalSeq-A	371317	CD99	3B2/TA8	Human	ENSG00000002586
CLEC12A	CATTAGAGTCTGCCA	TotalSeq-A	353613	CD371 (CLEC12A)	50C1	Human	ENSG00000172322
CLEC2	TGCCAGTATCACGTA	TotalSeq-A	372009	CLEC1B (CLEC2)	AYP1	Human	ENSG00000165682
CX3CR1	AGTATCGTCTCTGGG	TotalSeq-A	355709	CX3CR1	K0124E1	Human	ENSG00000168329
Folate	TGTGGCTAGTCAGTT	TotalSeq-A	391707	Folate Receptor Œ≤ (FR-Œ≤)	94b/FOLR2	Human	ENSG00000165457
Galectin-9	ACTCACTGGAGTCTC	NA	NA	Galectin-9	9M1-3	Human	ENSG00000171916
GP130	CACGAGAATTTCAGT	NA	NA	GP130	2E1B02	Human	ENSG00000134352
HLA-DR	AATAGCGAGCAAGTA	TotalSeq-A	307659	HLA-DR	L243	Human	ENSG00000204287
IgD	CAGTCTCCGTAGAGT	TotalSeq-A	348243	IgD	IA6-2	Human	ENSG00000211898
IgM	TAGCGAGCCCGTATA	TotalSeq-A	314541	IgM	MHM-88	Human	ENSG00000211899
Integrin_7	TCCTTGGATGTACCG	TotalSeq-A	321227	Integrin Œ≤7	FIB504	Mouse, Human	ENSMUSG00000001281, ENSG00000139626
LOX-1	ACCCTTTACCGAATA	TotalSeq-A	358611	LOX-1	15C4	Human	ENSG00000173391
MERTK	TCCTGCATGTACCCA	TotalSeq-A	367617	MERTK	590H11G1E3	Human	ENSG00000153208
Notch_1	AATCTGTAGTGCGTT	TotalSeq-A	352109	Notch 1	MHN1-519	Human	ENSG00000148400
Notch_2	CTATTGGACGTATCT	TotalSeq-A	345411	Notch 3	MHN3-21	Human	ENSG00000074181
Podoplanin	GGTTACTCGTTGTGT	TotalSeq-A	337019	Podoplanin	NC-08	Human	ENSG00000162493
Rag_IgG2c	TCCAGGCTAGTCATT	TotalSeq-A	400739	Rat IgG2c, Œ∫ Isotype Control	RTK4174	N/A	NA
Rat_IgG1_1	ATCAGATGCCCTCAT	TotalSeq-A	400459	Rat IgG1, Œ∫ Isotype Control	RTK2071	N/A	NA
Rat_IgG1_2	GGGAGCGATTCAACT	TotalSeq-A	401919	Rat IgG1, Œª Isotype Control	G0114F7	N/A	NA
Rat_IgG2b	GATTCTTGACGACCT	TotalSeq-A	400673	Rat IgG2b, Œ∫ Isotype Control	RTK4530	N/A	NA
Siglec-8	CTTCTCCTCAGCAAT	NA	NA	Siglec-8	7C9	Human	ENSG00000105366
TCR_1	CTTCCGATTCATTCA	TotalSeq-A	331229	TCR Œ≥/Œ¥	B1	Human	NA
TCR_2	CGTAACGTAGAGCGA	TotalSeq-A	306737	TCR a/Œ≤	IP26	Human	NA
TCR_V_2	TCAGTCAGATGGTAT	TotalSeq-A	331433	TCR Vd2	B6	Human	NA
TCR_V_24_J_18	AACTTCTGTGGTAGC	TotalSeq-A	342923	TCR Va24-Ja18 (iNKT cell)	6B11	Human	NA
TCR_V_7.2	TACGAGCAGTATTCA	TotalSeq-A	351733	TCR Va7.2	3C10	Human	NA
TCR_V_9	AAGTGATGGTATCTG	TotalSeq-A	331311	TCR VŒ≥9	B3	Human	ENSG00000213809
TIGIT	TTGCTTACCGCCAGA	TotalSeq-A	372725	TIGIT (VSTM3)	A15153G	Human	ENSG00000181847
TIM-4	CGTCATATAGTATGG	TotalSeq-A	354009	Tim-4	9F4	Human	ENSG00000145850
TSLPR	CAGTCCTCTCTGTCA	TotalSeq-A	322907	TSLPR (TSLP-R)	1D3	Human	ENSG00000205755
VEGFR-3	TGATCCGAAGTCGTG	NA	NA	VEGFR-3	9D9F9	Human	ENSG00000037280
XCR1	AAGACGCATGTCAAC	TotalSeq-A	372613	XCR1	S15046E	Human	ENSG00000173578

### Sheet: 54 antibody panel (5')
Target	Antibody Clone	Barcode	Full oligo sequence
CD3	UCHT1	TAGAACCGTATCCGT	/5AmMC12/CCTTGGCACCCGAGAATTCCATAGAACCGTATCCGTCCCATATAAGAAA
CD4	RPA-T4	TGTGGTAGCCCTTGT	/5AmMC12/CCTTGGCACCCGAGAATTCCATGTGGTAGCCCTTGTCCCATATAAGAAA
CD8	RPA-T8	TATCCCTGCCTTGCA	/5AmMC12/CCTTGGCACCCGAGAATTCCATATCCCTGCCTTGCACCCATATAAGAAA
TCRb	IP26	TAGCAGTCACTCCTA	/5AmMC12/CCTTGGCACCCGAGAATTCCATAGCAGTCACTCCTACCCATATAAGAAA
TCRg	B1	CTATCGTTTGATGCA	/5AmMC12/CCTTGGCACCCGAGAATTCCACTATCGTTTGATGCACCCATATAAGAAA
CD44	BJ18	ATCTGTATGTCACAG	/5AmMC12/CCTTGGCACCCGAGAATTCCAATCTGTATGTCACAGCCCATATAAGAAA
CD62L	DREG-56	AACCGCGCTTCAGAT	/5AmMC12/CCTTGGCACCCGAGAATTCCAAACCGCGCTTCAGATCCCATATAAGAAA
Ox40 (CD134)	Ber-ACT35	GCGATTCATGTCACG	/5AmMC12/CCTTGGCACCCGAGAATTCCAGCGATTCATGTCACGCCCATATAAGAAA
PD1 (CD279)	EH12.2H7	GAGGCACTTAACATA	/5AmMC12/CCTTGGCACCCGAGAATTCCAGAGGCACTTAACATACCCATATAAGAAA
PD-L1	29E.2A3	GTTGTCCGACAATAC	/5AmMC12/CCTTGGCACCCGAGAATTCCAGTTGTCCGACAATACCCCATATAAGAAA
EpCAM (CD326)	9C4	AAACTCAGGTCCTTC	/5AmMC12/CCTTGGCACCCGAGAATTCCAAAACTCAGGTCCTTCCCCATATAAGAAA
CD66b	6/40C	GCGAGAAATCTGCAT	/5AmMC12/CCTTGGCACCCGAGAATTCCAGCGAGAAATCTGCATCCCATATAAGAAA
MHCII (HLA-DR)	L243	GCCTAGTTTGAACGC	/5AmMC12/CCTTGGCACCCGAGAATTCCAGCCTAGTTTGAACGCCCCATATAAGAAA
CD45	H130	CGATTTGATCTGCCT	/5AmMC12/CCTTGGCACCCGAGAATTCCACGATTTGATCTGCCTCCCATATAAGAAA
CD19	H1B19	TCACGCAGTCCTCAA	/5AmMC12/CCTTGGCACCCGAGAATTCCATCACGCAGTCCTCAACCCATATAAGAAA
B220 (CD45R)	RA3-6B2	GTATAGACCAAAGCC	/5AmMC12/CCTTGGCACCCGAGAATTCCAGTATAGACCAAAGCCCCCATATAAGAAA
CD11c	3.9	CGTATGCCCTTTAGA	/5AmMC12/CCTTGGCACCCGAGAATTCCACGTATGCCCTTTAGACCCATATAAGAAA
CD14	M5E2	GCTTGGGCAATTAAG	/5AmMC12/CCTTGGCACCCGAGAATTCCAGCTTGGGCAATTAAGCCCATATAAGAAA
CD34	581	TGGCTTAGCTTTACA	/5AmMC12/CCTTGGCACCCGAGAATTCCATGGCTTAGCTTTACACCCATATAAGAAA
CD56	5.1H11	CGTATCTGTCATTAG	/5AmMC12/CCTTGGCACCCGAGAATTCCACGTATCTGTCATTAGCCCATATAAGAAA
CD16	B73.1	TATATCCCTCAACGC	/5AmMC12/CCTTGGCACCCGAGAATTCCATATATCCCTCAACGCCCCATATAAGAAA
CD2	TS1/8	AATTCCGTCAGATGA	/5AmMC12/CCTTGGCACCCGAGAATTCCAAATTCCGTCAGATGACCCATATAAGAAA
CD5	UCHT2	ATTCCTCATTCCTGA	/5AmMC12/CCTTGGCACCCGAGAATTCCAATTCCTCATTCCTGACCCATATAAGAAA
CD45RA	HI100	ACCCGTCCCTAAGAA	/5AmMC12/CCTTGGCACCCGAGAATTCCAACCCGTCCCTAAGAACCCATATAAGAAA
CD45RO	UCHL1	ACGTAGTCACCTAGT	/5AmMC12/CCTTGGCACCCGAGAATTCCAACGTAGTCACCTAGTCCCATATAAGAAA
CCR7	GO43H7	ACTGCCATATCCCTA	/5AmMC12/CCTTGGCACCCGAGAATTCCAACTGCCATATCCCTACCCATATAAGAAA
CD11b	ICRF44	CCATTCATTTGTGGC	/5AmMC12/CCTTGGCACCCGAGAATTCCACCATTCATTTGTGGCCCCATATAAGAAA
CD1a	HI149	CAACTTGGCCGAATC	/5AmMC12/CCTTGGCACCCGAGAATTCCACAACTTGGCCGAATCCCCATATAAGAAA
CD27	M-T271	ACGCAGTATTTCCGA	/5AmMC12/CCTTGGCACCCGAGAATTCCAACGCAGTATTTCCGACCCATATAAGAAA
CD69	FN50	CATTAGAGTCTGCCA	/5AmMC12/CCTTGGCACCCGAGAATTCCACATTAGAGTCTGCCACCCATATAAGAAA
PECAM (CD31)	WM59	CTCAGCCCTAGTATA	/5AmMC12/CCTTGGCACCCGAGAATTCCACTCAGCCCTAGTATACCCATATAAGAAA
CD138	DL-101	CTCGTTTGTAGCAAT	/5AmMC12/CCTTGGCACCCGAGAATTCCACTCGTTTGTAGCAATCCCATATAAGAAA
CD24	ML5	GATTCCTTTACGAGC	/5AmMC12/CCTTGGCACCCGAGAATTCCAGATTCCTTTACGAGCCCCATATAAGAAA
Siglec-8	7C9	GAACCGTACCCATGA	/5AmMC12/CCTTGGCACCCGAGAATTCCAGAACCGTACCCATGACCCATATAAGAAA
LAMP1	H4A3	GAGAAATCAACCAAG	/5AmMC12/CCTTGGCACCCGAGAATTCCAGAGAAATCAACCAAGCCCATATAAGAAA
C-kit (CD117)	104D2	CTTACCTAGTCATTC	/5AmMC12/CCTTGGCACCCGAGAATTCCACTTACCTAGTCATTCCCCATATAAGAAA
IL7Ralpha (CD127)	A019D5	TTGTTGTATCCGATC	/5AmMC12/CCTTGGCACCCGAGAATTCCATTGTTGTATCCGATCCCCATATAAGAAA
CTLA4	BNI3	CAGAGCACCCATTAA	/5AmMC12/CCTTGGCACCCGAGAATTCCACAGAGCACCCATTAACCCATATAAGAAA
HLA-A,B,C	W6/32	GGATGTACCGCGTAT	/5AmMC12/CCTTGGCACCCGAGAATTCCAGGATGTACCGCGTATCCCATATAAGAAA
CD77	5B5	GTCATTGTATGTCTG	/5AmMC12/CCTTGGCACCCGAGAATTCCAGTCATTGTATGTCTGCCCATATAAGAAA
CD366 (tim3)	F38-2E2	GGGCAATTAGCGAGT	/5AmMC12/CCTTGGCACCCGAGAATTCCAGGGCAATTAGCGAGTCCCATATAAGAAA
CLA	HECA-452	TCATCGTTTGTTCCT	/5AmMC12/CCTTGGCACCCGAGAATTCCATCATCGTTTGTTCCTCCCATATAAGAAA
CD28	CD28.2	GACAGTCGATGCAAC	/5AmMC12/CCTTGGCACCCGAGAATTCCAGACAGTCGATGCAACCCCATATAAGAAA
CD7	CD7-6B7	CTCCCTAGTTCCTTT	/5AmMC12/CCTTGGCACCCGAGAATTCCACTCCCTAGTTCCTTTCCCATATAAGAAA
CD26 (Adenosine)	BA5b	TTCCTGCACGAGGAT	/5AmMC12/CCTTGGCACCCGAGAATTCCATTCCTGCACGAGGATCCCATATAAGAAA
PD-1 (CD279)	NAT105	GTTGGATGGTAGACT	/5AmMC12/CCTTGGCACCCGAGAATTCCAGTTGGATGGTAGACTCCCATATAAGAAA
PD-L1 (CD274)	MIH1	GCAGTTGTCCGATTC	/5AmMC12/CCTTGGCACCCGAGAATTCCAGCAGTTGTCCGATTCCCCATATAAGAAA
CD161	CD161	GTGATCTAAGATGCG	/5AmMC12/CCTTGGCACCCGAGAATTCCAGTGATCTAAGATGCGCCCATATAAGAAA
CD123	CD123	TTAACCAGTTGTACC	/5AmMC12/CCTTGGCACCCGAGAATTCCATTAACCAGTTGTACCCCCATATAAGAAA
CD25	CD25	TGACCCTATTGAGAA	/5AmMC12/CCTTGGCACCCGAGAATTCCATGACCCTATTGAGAACCCATATAAGAAA
IgG1	MOPC21	GCGCAACTTGATGAT	/5AmMC12/CCTTGGCACCCGAGAATTCCAGCGCAACTTGATGATCCCATATAAGAAA
IgG2a	MOPC273	TCCCTTGCGATTTAC	/5AmMC12/CCTTGGCACCCGAGAATTCCATCCCTTGCGATTTACCCCATATAAGAAA
CD45RA	HI100	TCAATCCTTCCGCTT	CGGAGATGTGTATAAGAGACAGNNNNNNNNNNTCAATCCTTCCGCTTNNNNNNNNNCCCATATAAGA*A*A
CD45RO	UCHL1	CTCCGAATCATGTTG	CGGAGATGTGTATAAGAGACAGNNNNNNNNNNCTCCGAATCATGTTGNNNNNNNNNCCCATATAAGA*A*A
