## Supplementary Table 2 for "Integrated analysis of multimodal single-cell data"

### Sheet: Protein_Panel_enrichment_recall
protein	coefficient	enrichment	recall	precision	celltype.l3	protein_order
CD72	0.30245	83.7711	0.000908265	1	B intermediate kappa	1
IgM	0.951598	10.2577	0.0163488	0.122449	B intermediate kappa	2
CD24	1.05312	19.2363	0.0563124	0.22963	B intermediate kappa	3
`CD307c/FcRL3`	0.314193	35.8232	0.118074	0.427632	B intermediate kappa	4
CD25	0.904224	40.2101	0.163488	0.48	B intermediate kappa	5
CD73	-0.864032	40.3342	0.188919	0.481481	B intermediate kappa	6
CD19	1.061	42.0786	0.198002	0.502304	B intermediate kappa	7
`CD38-1`	-1.23834	44.1496	0.283379	0.527027	B intermediate kappa	8
CD18	-0.9689	44.5924	0.284287	0.532313	B intermediate kappa	9
CD81	-1.70972	44.7581	0.304269	0.53429	B intermediate kappa	10
CD19	1.2845	67.5946	0.0307808	0.97619	B intermediate lambda	1
IgM	0.406242	35.0959	0.0277778	0.506849	B intermediate lambda	2
CD72	0.79143	35.9364	0.0307808	0.518987	B intermediate lambda	3
CD1c	0.374489	38.107	0.0615616	0.550336	B intermediate lambda	4
CD11c	0.766333	44.0458	0.166667	0.636103	B intermediate lambda	5
CD73	-0.572355	44.6677	0.201952	0.645084	B intermediate lambda	6
`CD38-2`	-1.65615	43.2342	0.284535	0.624382	B intermediate lambda	7
CD45RA	1.16888	40.9548	0.291291	0.591463	B intermediate lambda	8
CD21	-0.67646	43.7326	0.324324	0.631579	B intermediate lambda	9
CD57	-0.755359	44.0182	0.328829	0.635704	B intermediate lambda	10
CD19	1.85044	1.61629	0.000981354	0.0357143	B memory kappa	1
CD35	1.23659	12.8159	0.0157017	0.283186	B memory kappa	2
CD27	0.245265	21.546	0.219823	0.476089	B memory kappa	3
CD71	0.067745	22.6984	0.237488	0.501554	B memory kappa	4
CD73	0.0440846	23.4597	0.263003	0.518375	B memory kappa	5
IgD	-1.08284	25.996	0.484789	0.574419	B memory kappa	6
CD305	-0.575287	25.9239	0.488224	0.572827	B memory kappa	7
IgM	-0.694068	25.7701	0.499019	0.569429	B memory kappa	8
`CD44-2`	-1.21617	26.0025	0.500981	0.574564	B memory kappa	9
CD72	-0.350341	26.6674	0.516683	0.589256	B memory kappa	10
CD19	1.19558	6.15372	0.000800641	0.0833333	B memory lambda	1
CD73	0.294252	36.9223	0.000800641	0.5	B memory lambda	2
CD27	0.0220139	23.9929	0.0720576	0.32491	B memory lambda	3
CD35	0.768174	26.9658	0.104083	0.365169	B memory lambda	4
CD45RA	0.398407	26.136	0.100881	0.353933	B memory lambda	5
IgD	-1.19767	31.459	0.209768	0.426016	B memory lambda	6
CD305	-0.382972	29.778	0.198559	0.403252	B memory lambda	7
IgM	-0.509339	30.2752	0.216974	0.409985	B memory lambda	8
CD31	-0.311009	30.5407	0.214572	0.41358	B memory lambda	9
CD2	-0.740435	30.3596	0.21297	0.411128	B memory lambda	10
CD72	0.747194	10.3076	0.388358	0.503022	B naive kappa	1
IgD	0.89232	10.9902	0.490335	0.53633	B naive kappa	2
CD73	0.685924	13.1183	0.622973	0.640183	B naive kappa	3
CD243	0.724663	13.1797	0.632748	0.64318	B naive kappa	4
`CD56-2`	0.330297	13.1701	0.633859	0.642712	B naive kappa	5
CD45RA	-1.22359	13.4239	0.662519	0.655097	B naive kappa	6
CD22	0.809995	13.5061	0.671851	0.659111	B naive kappa	7
`TCR-V-9`	0.302647	13.5502	0.670518	0.661262	B naive kappa	8
CD90	0.395123	13.5504	0.671406	0.661269	B naive kappa	9
CD137	0.496866	13.564	0.673406	0.661935	B naive kappa	10
IgD	0.606422	12.4561	0.181374	0.387193	B naive lambda	1
CD72	1.16028	13.0691	0.154168	0.40625	B naive lambda	2
CD200	0.250311	12.834	0.157656	0.398941	B naive lambda	3
CD123	0.0912654	12.8624	0.15661	0.399822	B naive lambda	4
`Rat-IgG1-2`	-0.0673484	12.711	0.152424	0.395118	B naive lambda	5
CD27	-0.843749	13.5086	0.195675	0.41991	B naive lambda	6
CD49d	-1.19111	13.3248	0.185211	0.414197	B naive lambda	7
`CD11a/CD18`	-0.180508	13.3413	0.184862	0.41471	B naive lambda	8
`CD38-2`	0.953247	16.6419	0.286711	0.517306	B naive lambda	9
CD45RA	-0.478298	16.5871	0.288106	0.515605	B naive lambda	10
CD71	0.913104	8.76147	0.00626959	0.030303	Plasma	1
`CD38-2`	2.52104	215.456	0.485893	0.745192	Plasma	2
CD39	2.89528	238.242	0.645768	0.824	Plasma	3
CD319	4.36407	241.494	0.683386	0.835249	Plasma	4
CD95	0.484682	244.564	0.705329	0.845865	Plasma	5
CD119	-3.18211	245.865	0.730408	0.850365	Plasma	6
`CD45-2`	-3.08836	248.857	0.755486	0.860714	Plasma	7
`CD133-1`	-1.24823	250.168	0.76489	0.865248	Plasma	8
CD54	0.231133	250.168	0.76489	0.865248	Plasma	9
CD2	0.473572	251.058	0.76489	0.868327	Plasma	10
CD71	1.36957	235.286	0.0204082	0.125	Plasmablast	1
CD39	2.00862	941.143	0.0204082	0.5	Plasmablast	2
C5L2	1.72893	941.143	0.0204082	0.5	Plasmablast	3
CD105	0.761436	941.143	0.0204082	0.5	Plasmablast	4
`CD3-2`	-0.0136595	627.429	0.0204082	0.333333	Plasmablast	5
CD354	-1.50321	627.429	0.0204082	0.333333	Plasmablast	6
CD366	-0.647236	627.429	0.0204082	0.333333	Plasmablast	7
CD20	-2.10596	941.143	0.0408163	0.5	Plasmablast	8
CD252	1.58434	941.143	0.0408163	0.5	Plasmablast	9
CD301	-0.0913483	941.143	0.0408163	0.5	Plasmablast	10
`CD4-1`	5.89502	26.5492	0.000575705	0.5	CD4 CTL	1
CD43	2.95355	31.5131	0.24122	0.593484	CD4 CTL	2
CD195	1.49083	30.985	0.27346	0.583538	CD4 CTL	3
CD57	1.33039	35.8288	0.367876	0.674762	CD4 CTL	4
`CD138-1`	3.51858	37.4473	0.410478	0.705242	CD4 CTL	5
CD27	-2.33	39.1095	0.606793	0.736548	CD4 CTL	6
`CD26-2`	-3.01104	44.6796	0.776051	0.841448	CD4 CTL	7
CD71	-2.42173	45.846	0.815199	0.863415	CD4 CTL	8
CD28	-4.68882	49.1392	0.88601	0.925436	CD4 CTL	9
CD141	-1.07116	49.1853	0.89004	0.926303	CD4 CTL	10
`CD4-1`	3.65011	6.83048	0.000222173	0.333333	CD4 Naive	1
CD45RB	1.93579	12.4265	0.373473	0.606421	CD4 Naive	2
GP130	2.85877	14.9103	0.569207	0.727634	CD4 Naive	3
CD45RA	2.32728	15.885	0.668074	0.7752	CD4 Naive	4
CD27	1.27363	16.1826	0.693401	0.789727	CD4 Naive	5
CD25	-3.64683	17.9921	0.812486	0.878031	CD4 Naive	6
CD18	-4.00707	18.2453	0.851811	0.890386	CD4 Naive	7
CD95	-3.07379	18.4243	0.865363	0.899123	CD4 Naive	8
CD73	-0.592714	18.4504	0.865585	0.900393	CD4 Naive	9
CD123	-0.731916	18.5137	0.869362	0.903486	CD4 Naive	10
CD278	2.21128	320.959	0.100917	0.37931	CD4 Proliferating	1
CD71	1.25061	414.448	0.220183	0.489796	CD4 Proliferating	2
CD335	0.852715	397.18	0.211009	0.469388	CD4 Proliferating	3
CD294	0.897998	389.236	0.211009	0.46	CD4 Proliferating	4
CD126	-1.09545	370.197	0.192661	0.4375	CD4 Proliferating	5
CD338	0.151383	370.197	0.192661	0.4375	CD4 Proliferating	6
CD267	-0.631621	387.826	0.201835	0.458333	CD4 Proliferating	7
`CD133-2`	-0.208762	405.454	0.211009	0.479167	CD4 Proliferating	8
`Rat-IgG1-2`	-0.981527	405.454	0.211009	0.479167	CD4 Proliferating	9
C5L2	0.9889	423.083	0.220183	0.5	CD4 Proliferating	10
`CD4-1`	1.35155	10.2457	0.000444346	0.5	CD4 TCM_1	1
CD127	0.962053	4.09829	0.000222173	0.2	CD4 TCM_1	2
CD27	0.79568	4.4825	0.00466563	0.21875	CD4 TCM_1	3
CD45RO	0.687745	7.55493	0.0648745	0.368687	CD4 TCM_1	4
CD126	1.53046	10.2615	0.144857	0.500768	CD4 TCM_1	5
CD195	-1.05985	10.2129	0.173073	0.498401	CD4 TCM_1	6
CD45RA	-1.7722	9.9437	0.19018	0.485261	CD4 TCM_1	7
CD73	-0.888604	10.7747	0.24439	0.525813	CD4 TCM_1	8
`CD26-2`	-1.42875	12.559	0.361253	0.612891	CD4 TCM_1	9
CD49d	-0.789916	13.2728	0.395023	0.647723	CD4 TCM_1	10
CD278	2.20763	89.1769	0.286195	0.574324	CD4 TCM_2	1
CD279	1.16266	94.2379	0.324916	0.606918	CD4 TCM_2	2
`CD4-1`	1.81798	101.451	0.358586	0.653374	CD4 TCM_2	3
CD95	0.675923	99.4646	0.372054	0.64058	CD4 TCM_2	4
CD11c	0.389159	97.9482	0.36532	0.630814	CD4 TCM_2	5
CD48	-1.83431	101.336	0.417508	0.652632	CD4 TCM_2	6
CD81	-1.64821	103.515	0.430976	0.666667	CD4 TCM_2	7
`Integrin-7`	-0.4181	102.843	0.429293	0.662338	CD4 TCM_2	8
`CD26-2`	-0.804241	103.117	0.436027	0.664103	CD4 TCM_2	9
CD127	-0.883345	100.471	0.444444	0.647059	CD4 TCM_2	10
`CD4-1`	1.81394	7.85186	0.00910909	0.383178	CD4 TCM_3	1
CD127	1.89684	10.399	0.173295	0.507482	CD4 TCM_3	2
`CD26-2`	1.01733	11.1754	0.263053	0.545371	CD4 TCM_3	3
CD29	1.26672	13.422	0.445012	0.655003	CD4 TCM_3	4
CD196	1.76557	13.8646	0.489002	0.676606	CD4 TCM_3	5
`Integrin-7`	-1.40924	14.4992	0.578982	0.707575	CD4 TCM_3	6
CD81	-1.98485	15.0598	0.620307	0.73493	CD4 TCM_3	7
`TCR-2`	-1.01029	14.9587	0.628305	0.729995	CD4 TCM_3	8
CD195	-1.46208	15.4934	0.648078	0.756091	CD4 TCM_3	9
`CD38-1`	-1.03141	15.5059	0.652299	0.756701	CD4 TCM_3	10
`CD4-1`	1.81196	27.0158	0.000585823	0.5	CD4 TEM_1	1
`CD26-2`	1.68033	25.5213	0.0650264	0.47234	CD4 TEM_1	2
CD18	2.5572	30.5839	0.158172	0.566038	CD4 TEM_1	3
CD279	0.995025	29.4625	0.169303	0.545283	CD4 TEM_1	4
CD127	0.144288	29.3892	0.170475	0.543925	CD4 TEM_1	5
CD27	-0.914584	31.45	0.22437	0.582067	CD4 TEM_1	6
CD278	-0.568209	31.1849	0.219098	0.57716	CD4 TEM_1	7
CD54	-0.929359	31.2897	0.233743	0.5791	CD4 TEM_1	8
CD35	-1.07465	32.1891	0.246046	0.595745	CD4 TEM_1	9
`TCR-V-7.2`	-0.66521	31.7876	0.253661	0.588315	CD4 TEM_1	10
`CD4-1`	1.72373	203.603	0.00220751	1	CD4 TEM_2	1
CD279	2.259	36.6485	0.0198675	0.18	CD4 TEM_2	2
CD81	2.40538	98.8362	0.110375	0.485437	CD4 TEM_2	3
CD45RO	1.49187	111.981	0.121413	0.55	CD4 TEM_2	4
CD294	1.37764	117.77	0.130243	0.578431	CD4 TEM_2	5
CD25	-1.43171	120.465	0.156733	0.591667	CD4 TEM_2	6
CD161	-2.74985	126.234	0.205298	0.62	CD4 TEM_2	7
CD278	-1.11267	140.956	0.238411	0.692308	CD4 TEM_2	8
CD271	-1.35937	144.219	0.262693	0.708333	CD4 TEM_2	9
CD102	-0.737601	141.688	0.262693	0.695906	CD4 TEM_2	10
`CD4-1`	1.52744	22.5506	0.000488998	0.5	CD4 TEM_3	1
`Integrin-7`	2.07043	32.1006	0.450367	0.711747	CD4 TEM_3	2
CD127	1.92193	33.8185	0.556968	0.749835	CD4 TEM_3	3
CD49a	0.913002	35.1849	0.576039	0.780132	CD4 TEM_3	4
CD103	-0.4804	35.5969	0.589731	0.789267	CD4 TEM_3	5
CD8	-0.837122	35.4017	0.601467	0.784939	CD4 TEM_3	6
CD278	-1.54867	36.744	0.644988	0.8147	CD4 TEM_3	7
CD271	-0.378646	36.8401	0.645477	0.816832	CD4 TEM_3	8
CD126	-1.62868	36.8409	0.654279	0.81685	CD4 TEM_3	9
CD81	-0.605327	36.8011	0.654768	0.815966	CD4 TEM_3	10
CD103	1.83795	284.667	0.0123457	0.25	CD4 TEM_4	1
CD127	1.71687	427	0.037037	0.375	CD4 TEM_4	2
CD134	0.429532	427	0.037037	0.375	CD4 TEM_4	3
`CD138-2`	-1.623	455.467	0.0493827	0.4	CD4 TEM_4	4
CD226	-0.299159	414.061	0.0493827	0.363636	CD4 TEM_4	5
CD45RO	1.74059	495.072	0.123457	0.434783	CD4 TEM_4	6
CD62E	1.56393	501.013	0.135802	0.44	CD4 TEM_4	7
CD272	-1.40209	616.778	0.160494	0.541667	CD4 TEM_4	8
CD99	-1.41629	610	0.185185	0.535714	CD4 TEM_4	9
CD278	0.959182	667.494	0.209877	0.586207	CD4 TEM_4	10
`CD4-1`	1.39762	38.0181	0.000824402	0.5	Treg Memory	1
CD25	1.61469	40.6836	0.119538	0.535055	Treg Memory	2
TIGIT	2.84784	46.8697	0.266282	0.616412	Treg Memory	3
CD27	1.41947	46.8426	0.291014	0.616056	Treg Memory	4
CD194	1.71793	48.9444	0.315746	0.643697	Treg Memory	5
CD127	-2.92608	49.9951	0.414674	0.657516	Treg Memory	6
`CD38-1`	-1.55779	51.1765	0.463314	0.673054	Treg Memory	7
CD196	-0.471725	51.336	0.459192	0.675152	Treg Memory	8
CD18	-0.74606	51.336	0.459192	0.675152	Treg Memory	9
CD45RB	-1.77853	53.2982	0.4831	0.700957	Treg Memory	10
CD25	2.79214	21.2512	0.099537	0.298611	Treg Naive	1
`CD4-1`	2.09474	27.4077	0.135802	0.38512	Treg Naive	2
GP130	2.17764	43.0239	0.327932	0.604552	Treg Naive	3
CD45RA	2.04811	50.4787	0.470679	0.709302	Treg Naive	4
CD325	1.1851	51.1363	0.502315	0.718543	Treg Naive	5
`CD44-1`	-3.29814	53.8464	0.594907	0.756624	Treg Naive	6
CD49d	-1.28361	54.1029	0.616512	0.760228	Treg Naive	7
CD127	-1.87437	54.3131	0.636574	0.763182	Treg Naive	8
`CD38-1`	-1.10947	54.6284	0.647377	0.767612	Treg Naive	9
CD41	-0.337325	54.6435	0.648148	0.767824	Treg Naive	10
CD8	2.9386	6.21749	0.0157743	0.303419	CD8 Naive	1
CD27	0.782728	12.0829	0.428127	0.589657	CD8 Naive	2
CD45RA	2.88863	16.2672	0.728949	0.793854	CD8 Naive	3
CD31	1.32976	16.7979	0.77094	0.81975	CD8 Naive	4
CD55	3.10494	17.7366	0.822484	0.86556	CD8 Naive	5
CD49d	-3.09066	18.7942	0.90291	0.917174	CD8 Naive	6
CD99	-3.52357	19.2271	0.929127	0.938299	CD8 Naive	7
CD244	-1.92021	19.217	0.934681	0.937807	CD8 Naive	8
CD196	-1.22086	19.2073	0.933792	0.937333	CD8 Naive	9
CD47	-1.59867	19.2515	0.938236	0.939488	CD8 Naive	10
CD8a	1.82813	316.948	0.00343643	1	CD8 Naive_2	1
`CD38-1`	2.33672	132.062	0.0515464	0.416667	CD8 Naive_2	2
CD278	1.82166	197.754	0.250859	0.623932	CD8 Naive_2	3
`HLA-DR`	-0.316784	197.754	0.250859	0.623932	CD8 Naive_2	4
CD200	1.15404	197.398	0.243986	0.622807	CD8 Naive_2	5
CD102	-1.83305	199.075	0.261168	0.628099	CD8 Naive_2	6
CD61	1.43341	200.311	0.271478	0.632	CD8 Naive_2	7
`CD44-2`	0.255349	202.639	0.268041	0.639344	CD8 Naive_2	8
CX3CR1	-1.59066	197.483	0.278351	0.623077	CD8 Naive_2	9
CD48	-1.16821	194.865	0.285223	0.614815	CD8 Naive_2	10
CD43	2.02476	1002.52	0.0108696	1	CD8 Proliferating	1
CD71	1.31522	501.261	0.0108696	0.5	CD8 Proliferating	2
`CD3-2`	0.256543	334.174	0.0108696	0.333333	CD8 Proliferating	3
`CD275-1`	0.902074	501.261	0.0108696	0.5	CD8 Proliferating	4
CD279	0.743651	334.174	0.0108696	0.333333	CD8 Proliferating	5
`TCR-V-9`	-1.07324	501.261	0.0108696	0.5	CD8 Proliferating	6
CD73	-1.54965	501.261	0.0108696	0.5	CD8 Proliferating	7
CD99	-0.55653	501.261	0.0108696	0.5	CD8 Proliferating	8
CD8a	1.29601	222.783	0.0217391	0.222222	CD8 Proliferating	9
CD169	0.776434	222.783	0.0217391	0.222222	CD8 Proliferating	10
CD8	-0.908634	99.1742	0.00107527	1	CD8 TCM_1	1
CD127	1.40146	16.529	0.00107527	0.166667	CD8 TCM_1	2
CD55	0.421157	24.7935	0.00215054	0.25	CD8 TCM_1	3
CD8a	2.24066	8.26452	0.00107527	0.0833333	CD8 TCM_1	4
`CD138-1`	0.490544	15.2576	0.00215054	0.153846	CD8 TCM_1	5
CD244	-1.07463	33.0581	0.00215054	0.333333	CD8 TCM_1	6
CD49a	0.83105	24.7935	0.0215054	0.25	CD8 TCM_1	7
`CD44-1`	-0.751666	27.0475	0.0225806	0.272727	CD8 TCM_1	8
CD103	-0.419119	26.96	0.0301075	0.271845	CD8 TCM_1	9
CD195	-0.518522	28.7327	0.0333333	0.28972	CD8 TCM_1	10
CD8a	2.496	69.7143	0.000755858	1	CD8 TCM_2	1
CD28	2.62695	13.7316	0.00982615	0.19697	CD8 TCM_2	2
CD49a	0.784087	39.4179	0.182918	0.565421	CD8 TCM_2	3
CD194	2.71622	50.0544	0.313681	0.717993	CD8 TCM_2	4
CD29	0.350229	48.3778	0.320484	0.693944	CD8 TCM_2	5
`Integrin-7`	-2.31306	48.3767	0.42328	0.693928	CD8 TCM_2	6
`CD4-2`	-2.7154	49.2724	0.457294	0.706776	CD8 TCM_2	7
CD195	-1.97851	50.2331	0.508692	0.720557	CD8 TCM_2	8
CD244	-2.50965	50.1007	0.550265	0.718657	CD8 TCM_2	9
CD8	-1.88082	50.9687	0.563114	0.731109	CD8 TCM_2	10
CD103	2.49532	103.25	0.649289	0.708621	CD8 TCM_3	1
CD314	2.70432	117.198	0.759874	0.804348	CD8 TCM_3	2
`Notch-2`	0.553027	117.449	0.755134	0.806071	CD8 TCM_3	3
`Integrin-7`	1.71051	125.509	0.824645	0.861386	CD8 TCM_3	4
`CD26-2`	-0.348308	125.302	0.824645	0.859967	CD8 TCM_3	5
CD305	-0.250887	125.509	0.824645	0.861386	CD8 TCM_3	6
CD244	-1.38908	125.027	0.830964	0.858075	CD8 TCM_3	7
`B7-H4`	0.044943	125.027	0.830964	0.858075	CD8 TCM_3	8
CD70	0.459164	124.993	0.829384	0.857843	CD8 TCM_3	9
CLEC12A	-0.166154	125.231	0.830964	0.859477	CD8 TCM_3	10
CD8	1.64579	33.0936	0.000358809	1	CD8 TEM_1	1
CD81	1.98541	16.1791	0.102619	0.488889	CD8 TEM_1	2
CD28	2.39068	21.4566	0.262648	0.648361	CD8 TEM_1	3
CD279	1.26816	21.8742	0.305705	0.660978	CD8 TEM_1	4
CD314	1.51472	22.4294	0.350915	0.677755	CD8 TEM_1	5
CD55	-1.84667	22.8089	0.39469	0.689223	CD8 TEM_1	6
`CD56-2`	-1.23028	23.2489	0.410118	0.70252	CD8 TEM_1	7
`CD3-2`	-0.767789	23.2496	0.416936	0.702539	CD8 TEM_1	8
CD278	-1.34112	23.8013	0.456764	0.719209	CD8 TEM_1	9
CD305	-1.32303	23.9169	0.479727	0.722703	CD8 TEM_1	10
CD8a	1.22831	37.8621	0.000410509	1	CD8 TEM_2	1
CD244	0.892718	13.1694	0.0262726	0.347826	CD8 TEM_2	2
CD81	1.60437	18.1539	0.119869	0.479475	CD8 TEM_2	3
TIGIT	1.61583	20.1142	0.181445	0.53125	CD8 TEM_2	4
CD43	0.180734	19.8523	0.176929	0.524331	CD8 TEM_2	5
`CD56-2`	-2.1143	20.7934	0.263547	0.549187	CD8 TEM_2	6
CD73	-1.18258	21.059	0.27422	0.556203	CD8 TEM_2	7
CD28	-1.23854	21.7113	0.318966	0.573432	CD8 TEM_2	8
CD47	-1.72583	22.2926	0.336207	0.588785	CD8 TEM_2	9
CD307e	-0.624566	22.4697	0.342775	0.593461	CD8 TEM_2	10
CD8a	1.91102	234.091	0.00253807	1	CD8 TEM_3	1
CD49d	1.30858	234.091	0.00253807	1	CD8 TEM_3	2
CD195	1.67843	117.046	0.0177665	0.5	CD8 TEM_3	3
CD29	0.158857	104.041	0.0203046	0.444444	CD8 TEM_3	4
`CD56-1`	0.740159	103	0.0279188	0.44	CD8 TEM_3	5
`Integrin-7`	-0.86905	111.957	0.0279188	0.478261	CD8 TEM_3	6
CD279	-1.22222	113.01	0.035533	0.482759	CD8 TEM_3	7
CD57	-1.27253	123.931	0.0456853	0.529412	CD8 TEM_3	8
CD49a	0.465382	127.224	0.0634518	0.543478	CD8 TEM_3	9
CD28	-0.159295	117.046	0.0609137	0.5	CD8 TEM_3	10
CD8a	1.4051	10.5258	0.000570613	0.4	CD8 TEM_4	1
CD43	0.646918	13.2281	0.212839	0.502695	CD8 TEM_4	2
CD271	0.812881	14.1659	0.278459	0.538334	CD8 TEM_4	3
`CD3-2`	1.22277	14.6362	0.326106	0.556204	CD8 TEM_4	4
`CD275-1`	0.767109	15.0208	0.344936	0.570822	CD8 TEM_4	5
CD27	-1.52711	15.0734	0.419686	0.572819	CD8 TEM_4	6
`Integrin-7`	-1.26178	15.8364	0.491583	0.601816	CD8 TEM_4	7
CD127	-0.907166	15.6095	0.492154	0.593191	CD8 TEM_4	8
`CD56-2`	-1.25747	17.4663	0.541797	0.663754	CD8 TEM_4	9
CD307e	-0.837683	17.6276	0.554636	0.669883	CD8 TEM_4	10
CD8a	1.86608	46.7234	0.000506586	1	CD8 TEM_5	1
CD43	0.93463	13.3495	0.0435664	0.285714	CD8 TEM_5	2
`CD56-2`	1.78791	25.9073	0.203647	0.554483	CD8 TEM_5	3
`CD3-2`	0.816136	26.6849	0.272543	0.571125	CD8 TEM_5	4
CD57	0.403626	27.6467	0.28926	0.59171	CD8 TEM_5	5
CD2	-2.00261	29.2323	0.368288	0.625645	CD8 TEM_5	6
CD27	-1.19994	29.3289	0.380952	0.627713	CD8 TEM_5	7
CD161	-2.0039	30.2478	0.419453	0.647381	CD8 TEM_5	8
CD335	-1.46478	30.3508	0.436677	0.649586	CD8 TEM_5	9
CD127	-0.43249	30.4287	0.435157	0.651251	CD8 TEM_5	10
CD8a	1.30796	144.791	0.00156986	1	CD8 TEM_6	1
CD27	3.22655	63.3462	0.010989	0.4375	CD8 TEM_6	2
CD305	3.10469	109.572	0.263736	0.756757	CD8 TEM_6	3
CD18	3.40512	115.472	0.401884	0.797508	CD8 TEM_6	4
CD73	1.24845	117.531	0.412873	0.811728	CD8 TEM_6	5
CD28	-2.90066	122.434	0.541601	0.845588	CD8 TEM_6	6
CD43	-2.40404	123.762	0.563579	0.854762	CD8 TEM_6	7
CD19	-0.996665	122.721	0.576138	0.847575	CD8 TEM_6	8
`CD45-2`	-2.77324	124.154	0.585557	0.857471	CD8 TEM_6	9
CD55	-2.84825	124.151	0.623234	0.857451	CD8 TEM_6	10
CD123	4.37546	2249.56	0.0243902	1	ASDC_mDC	1
CD279	-0.182957	2249.56	0.0243902	1	ASDC_mDC	2
CD18	6.87263	1405.98	0.121951	0.625	ASDC_mDC	3
`TCR-V-2`	0.327529	1405.98	0.121951	0.625	ASDC_mDC	4
CD103	1.27576	1405.98	0.121951	0.625	ASDC_mDC	5
CD28	-0.458919	1574.69	0.170732	0.7	ASDC_mDC	6
CD68	0.944982	1431.54	0.170732	0.636364	ASDC_mDC	7
`Rat-IgG1-2`	2.45651	1022.53	0.121951	0.454545	ASDC_mDC	8
CD307d	0.438978	1022.53	0.121951	0.454545	ASDC_mDC	9
CD49d	-3.79107	1392.59	0.317073	0.619048	ASDC_mDC	10
CD123	3.76056	2492.76	0.027027	1	ASDC_pDC	1
`LOX-1`	-0.615293	2492.76	0.027027	1	ASDC_pDC	2
CD45RO	0.334537	2492.76	0.027027	1	ASDC_pDC	3
`CD138-2`	-0.517623	2492.76	0.027027	1	ASDC_pDC	4
CD96	0.739228	2492.76	0.027027	1	ASDC_pDC	5
CD34	2.29274	1246.38	0.027027	0.5	ASDC_pDC	6
CX3CR1	-2.93737	830.919	0.027027	0.333333	ASDC_pDC	7
CD66b	0.905914	830.919	0.027027	0.333333	ASDC_pDC	8
CD201	0.530903	1246.38	0.027027	0.5	ASDC_pDC	9
CD45RA	-2.16278	830.919	0.0540541	0.333333	ASDC_pDC	10
CD141	6.4404	541.631	0.875	0.892617	cDC1	1
`TCR-1`	-0.50693	541.631	0.875	0.892617	cDC1	2
CD66b	0.900409	541.631	0.875	0.892617	cDC1	3
CD169	-0.787311	557.921	0.901316	0.919463	cDC1	4
CD226	0.944134	565.511	0.901316	0.931973	cDC1	5
CD340	1.54689	565.79	0.907895	0.932432	cDC1	6
CD123	-2.45132	578.09	0.927632	0.952703	cDC1	7
CD307e	-0.0396063	578.09	0.927632	0.952703	cDC1	8
CD303	-0.728835	573.99	0.921053	0.945946	cDC1	9
GP130	-1.77411	581.681	0.914474	0.958621	cDC1	10
CLEC12A	2.9223	23.8634	0.00129366	0.2	cDC2_1	1
CD1d	1.55325	43.7495	0.0284605	0.366667	cDC2_1	2
CD163	3.11224	62.8356	0.115136	0.526627	cDC2_1	3
CD2	1.48028	62.7801	0.234153	0.526163	cDC2_1	4
`Integrin-7`	-0.0788304	62.0864	0.231565	0.520349	cDC2_1	5
`CD45-2`	-1.92843	61.4572	0.265201	0.515075	cDC2_1	6
CD271	-1.89149	63.152	0.30401	0.529279	cDC2_1	7
`CD11b-1`	-1.87156	68.9178	0.380336	0.577603	cDC2_1	8
CD43	-1.25683	69.7619	0.375162	0.584677	cDC2_1	9
`HLA-DR`	0.638406	69.5233	0.382924	0.582677	cDC2_1	10
CLEC12A	2.44843	5.9237	0.000578035	0.111111	cDC2_2	1
CD1c	2.96836	42.1938	0.565896	0.791431	cDC2_2	2
`Integrin-7`	1.88134	43.433	0.744509	0.814674	cDC2_2	3
CD325	2.17847	43.7058	0.775723	0.819792	cDC2_2	4
`HLA-DR`	1.7726	43.8917	0.780925	0.823278	cDC2_2	5
CD305	-2.21289	45.2977	0.842775	0.84965	cDC2_2	6
Folate	-2.06607	46.0587	0.862428	0.863926	cDC2_2	7
CD19	-2.04666	46.8003	0.872254	0.877836	cDC2_2	8
CD304	-0.723521	46.9812	0.879191	0.881228	cDC2_2	9
CD14	-2.24539	47.1098	0.886705	0.883641	cDC2_2	10
CD123	4.12389	97.5386	0.921114	0.911596	pDC	1
CD304	3.76268	101.181	0.968677	0.94564	pDC	2
`CD38-1`	-0.679417	102.234	0.970998	0.955479	pDC	3
CD54	-0.310726	102.118	0.970998	0.95439	pDC	4
CD62P	1.24231	102.565	0.966357	0.958573	pDC	5
CD271	-0.832038	103.287	0.968677	0.965318	pDC	6
`HLA-DR`	-1.46751	103.774	0.970998	0.969873	pDC	7
`Galectin-9`	0.507142	103.77	0.969838	0.969838	pDC	8
CD127	0.790615	103.774	0.970998	0.969873	pDC	9
`Integrin-7`	-0.550222	103.891	0.969838	0.970964	pDC	10
CD64	2.13229	15.6986	0.708065	0.766106	CD14 Mono	1
CD14	2.812	16.8774	0.833148	0.823633	CD14 Mono	2
CD155	2.53689	17.1413	0.848034	0.836511	CD14 Mono	3
CD223	1.48447	17.2125	0.856032	0.839983	CD14 Mono	4
CD35	2.16956	18.2811	0.889358	0.892133	CD14 Mono	5
CD16	-2.43297	18.7221	0.921573	0.913656	CD14 Mono	6
CD243	-1.99395	18.8031	0.920462	0.917608	CD14 Mono	7
CD47	-2.14438	18.8894	0.927349	0.92182	CD14 Mono	8
CD21	-1.64045	18.9121	0.933792	0.922925	CD14 Mono	9
CD294	-0.324296	18.9245	0.933792	0.923533	CD14 Mono	10
CD86	1.8694	13.3063	0.472339	0.649359	CD16 Mono	1
CD16	1.78537	17.806	0.749833	0.86895	CD16 Mono	2
MERTK	2.84186	18.1587	0.809376	0.886159	CD16 Mono	3
CLEC12A	0.895928	18.3836	0.835148	0.897136	CD16 Mono	4
CD39	1.73196	18.4208	0.857809	0.898952	CD16 Mono	5
CD99	-4.5376	18.8315	0.8998	0.918993	CD16 Mono	6
`CD38-1`	-1.59934	18.8956	0.907576	0.922122	CD16 Mono	7
CD22	-1.5752	18.9424	0.915574	0.924406	CD16 Mono	8
`CD275-2`	1.10046	18.9593	0.91824	0.925229	CD16 Mono	9
CD43	0.397435	18.9773	0.918907	0.926108	CD16 Mono	10
`CD38-1`	0.950959	11.2	0.00182149	0.0666667	NK Proliferating	1
`CD56-2`	1.00146	33.6	0.00182149	0.2	NK Proliferating	2
CD314	1.82347	92.4	0.0200364	0.55	NK Proliferating	3
CD16	0.172801	98.8235	0.0182149	0.588235	NK Proliferating	4
CD278	0.476084	96	0.0218579	0.571429	NK Proliferating	5
CD45RB	-0.812747	84	0.0273224	0.5	NK Proliferating	6
`CD44-1`	-0.969303	88.6667	0.0346084	0.527778	NK Proliferating	7
CD71	1.03053	91.875	0.0637523	0.546875	NK Proliferating	8
CD43	1.59256	106.909	0.0765027	0.636364	NK Proliferating	9
CD93	-1.41803	107.333	0.0837887	0.638889	NK Proliferating	10
CD16	1.67791	4.19331	0.042646	0.187633	NK_1	1
CD2	1.33087	11.1936	0.280349	0.500866	NK_1	2
CD325	1.22012	11.112	0.281318	0.497216	NK_1	3
CD57	1.87579	15.0876	0.465229	0.675105	NK_1	4
CD223	0.905809	15.1101	0.462321	0.676116	NK_1	5
`CD3-1`	-2.34847	15.7096	0.521202	0.702941	NK_1	6
CD335	-2.4124	16.5419	0.593652	0.740181	NK_1	7
CD31	-1.65106	16.5602	0.618367	0.740999	NK_1	8
CD43	0.676007	16.4429	0.619336	0.735751	NK_1	9
CD8	-0.379064	16.6362	0.628059	0.7444	NK_1	10
CD16	1.65521	6.52974	0.0948678	0.318657	NK_2	1
`CD38-2`	1.30384	13.0914	0.447678	0.638871	NK_2	2
CD325	1.05332	13.5106	0.499222	0.659331	NK_2	3
CD122	1.11759	13.7673	0.527216	0.671857	NK_2	4
CD357	0.603244	13.7702	0.532104	0.671998	NK_2	5
`CD44-1`	-2.26636	14.7166	0.625639	0.718184	NK_2	6
CD49d	-2.14308	15.1153	0.659631	0.73764	NK_2	7
CD161	0.642067	15.1043	0.663408	0.737102	NK_2	8
CD8a	0.403704	15.3245	0.675405	0.747847	NK_2	9
CD305	0.848982	15.4059	0.687847	0.751821	NK_2	10
CD16	0.592294	1.33871	0.000464468	0.03125	NK_3	1
CD122	1.45143	3.19693	0.00464468	0.0746269	NK_3	2
CD81	0.995081	6.59059	0.013934	0.153846	NK_3	3
`CD56-2`	0.275708	8.83551	0.0153275	0.20625	NK_3	4
CD337	0.964564	8.74626	0.0227589	0.204167	NK_3	5
`CD3-1`	-1.73026	12.0728	0.028797	0.281818	NK_3	6
CD55	-1.241	12.4947	0.0325128	0.291667	NK_3	7
CD117	-0.550496	12.8686	0.0352996	0.300395	NK_3	8
`CD38-1`	-0.911723	18.4504	0.0808175	0.430693	NK_3	9
CD195	1.14747	20.2782	0.107292	0.473361	NK_3	10
CD335	1.73486	31.8655	0.162382	0.510638	NK_4	1
CD122	1.92315	32.8698	0.179973	0.526733	NK_4	2
`CD56-2`	0.365151	31.0671	0.156292	0.497845	NK_4	3
CD325	1.17881	31.8134	0.175913	0.509804	NK_4	4
CD314	1.12538	31.6639	0.185386	0.507407	NK_4	5
`CD3-1`	-1.17489	31.6873	0.17659	0.507782	NK_4	6
`CD38-1`	-0.752031	32.5582	0.219215	0.521739	NK_4	7
CD18	-1.64119	32.2711	0.234777	0.517139	NK_4	8
CD21	-0.854918	32.6829	0.231394	0.523737	NK_4	9
CD117	-0.624431	32.7053	0.235453	0.524096	NK_4	10
`CD56-1`	2.73489	78.5984	0.496822	0.80446	NK_CD56bright	1
`CD44-2`	3.43019	79.9887	0.621822	0.818689	NK_CD56bright	2
CD335	1.28993	80.8448	0.670551	0.827451	NK_CD56bright	3
CD117	1.24332	82.3774	0.728814	0.843137	NK_CD56bright	4
CD122	0.774213	82.3019	0.724576	0.842365	NK_CD56bright	5
CD99	-3.11168	84.282	0.784958	0.862631	NK_CD56bright	6
CD161	-2.02558	83.9392	0.788136	0.859122	NK_CD56bright	7
`CD275-1`	0.129272	83.7618	0.789195	0.857307	NK_CD56bright	8
`CD56-2`	1.89783	84.7139	0.794492	0.867052	NK_CD56bright	9
CD43	-2.31729	85.5739	0.814619	0.875854	NK_CD56bright	10
CD235ab	2.35745	666	0.440476	0.606557	Eryth	1
CD207	0.997727	658.8	0.428571	0.6	Eryth	2
CD49a	-0.0730787	658.8	0.428571	0.6	Eryth	3
CD107a	0.497674	677.1	0.440476	0.616667	Eryth	4
CD161	-1.27431	634.781	0.440476	0.578125	Eryth	5
CD294	1.77516	641.908	0.452381	0.584615	Eryth	6
CD203c	0.140441	641.908	0.452381	0.584615	Eryth	7
`CD56-1`	-1.02253	714.571	0.488095	0.650794	Eryth	8
CD235a	0.262379	708.387	0.47619	0.645161	Eryth	9
CD45RB	-0.586401	709.477	0.5	0.646154	Eryth	10
CD34	5.0473	239.94	0.827273	0.858491	HSPC	1
CD117	2.57063	266.431	0.927273	0.953271	HSPC	2
`LOX-1`	2.15219	266.511	0.933333	0.95356	HSPC	3
`CD133-2`	3.7148	271.703	0.951515	0.972136	HSPC	4
CD274	-1.39972	271.727	0.954545	0.972222	HSPC	5
`CD138-2`	-1.21941	271.727	0.954545	0.972222	HSPC	6
CD140b	1.73431	271.751	0.957576	0.972308	HSPC	7
`Rag-IgG2c`	-0.143957	271.751	0.957576	0.972308	HSPC	8
CD196	-0.629254	272.569	0.954545	0.975232	HSPC	9
CD273	0.666128	271.727	0.954545	0.972222	HSPC	10
CD110	2.09858	34.0098	0.763296	0.845894	Platelet	1
CD193	0.195097	34.3201	0.767655	0.853611	Platelet	2
GP130	0.914152	34.6709	0.775501	0.862336	Platelet	3
`TCR-V-9`	1.02295	34.6877	0.775501	0.862755	Platelet	4
CD42b	0.404989	34.6205	0.775501	0.861084	Platelet	5
`CD45-2`	-4.27007	38.7666	0.927637	0.964205	Platelet	6
CD49d	-2.5448	39.3852	0.941587	0.979592	Platelet	7
CD117	-0.960224	39.3484	0.940279	0.978675	Platelet	8
`CD11b-1`	0.342566	39.3655	0.939407	0.9791	Platelet	9
CD235ab	0.0521526	39.3476	0.939407	0.978656	Platelet	10
CD25	4.49691	205.474	0.0601504	0.296296	ILC	1
CD117	2.81634	646.798	0.729323	0.932692	ILC	2
CD161	3.7338	637.094	0.849624	0.918699	ILC	3
CD325	2.362	637.548	0.857143	0.919355	ILC	4
CD55	0.0192915	637.548	0.857143	0.919355	ILC	5
CD207	0.419446	637.548	0.857143	0.919355	ILC	6
CD178	2.86844	626.9	0.849624	0.904	ILC	7
CD71	0.0384997	631.956	0.849624	0.91129	ILC	8
`CD11a/CD18`	2.65485	626.9	0.849624	0.904	ILC	9
CD274	-0.180986	631.956	0.849624	0.91129	ILC	10
CD27	0.82537	485.432	0.00526316	1	dnT_1	1
CD45RA	1.41856	485.432	0.00526316	1	dnT_1	2
CD28	2.09045	23.1158	0.00526316	0.047619	dnT_1	3
CD31	0.996476	20.2263	0.00526316	0.0416667	dnT_1	4
CD81	0.506194	15.1697	0.00526316	0.03125	dnT_1	5
`CD44-1`	-2.94947	28.5548	0.0105263	0.0588235	dnT_1	6
`TCR-V-24-J-18`	1.80683	37.3409	0.0157895	0.0769231	dnT_1	7
CD109	-1.54233	62.2348	0.0263158	0.128205	dnT_1	8
CD8a	-0.831033	85.1634	0.0526316	0.175439	dnT_1	9
CD314	1.82802	149.913	0.110526	0.308824	dnT_1	10
CD28	3.9241	45.75	0.00595238	0.0833333	dnT_2	1
`CD38-1`	2.48233	217.707	0.136905	0.396552	dnT_2	2
CD31	3.12031	323.3	0.315476	0.588889	dnT_2	3
CD140b	1.89283	334.174	0.333333	0.608696	dnT_2	4
CD200	1.40091	398.176	0.392857	0.725275	dnT_2	5
CD71	-1.13757	376.457	0.428571	0.685714	dnT_2	6
CD48	-1.37671	381.686	0.434524	0.695238	dnT_2	7
CD93	-1.01443	386.914	0.440476	0.704762	dnT_2	8
CD235ab	0.773572	390.635	0.440476	0.711538	dnT_2	9
CD223	2.20857	397.371	0.452381	0.72381	dnT_2	10
`TCR-V-2`	2.94696	54.8497	0.967564	0.971727	gdT_1	1
`TCR-V-9`	2.18924	55.0152	0.965116	0.97466	gdT_1	2
`CD3-1`	2.26172	54.9821	0.965728	0.974074	gdT_1	3
CD161	2.2797	55.1182	0.965728	0.976485	gdT_1	4
CD252	0.434208	55.0841	0.965728	0.975881	gdT_1	5
CD8	-1.02262	55.2207	0.965728	0.978301	gdT_1	6
CD307d	-0.733225	55.2207	0.965728	0.978301	gdT_1	7
CD206	-0.806235	55.1865	0.965728	0.977695	gdT_1	8
CD172a	-0.299713	55.1865	0.965728	0.977695	gdT_1	9
`TCR-2`	-2.25202	55.0492	0.965116	0.975263	gdT_1	10
CD57	1.3203	8.09337	0.00649351	0.0675676	gdT_2	1
`CD3-1`	3.83397	71.9742	0.177922	0.600877	gdT_2	2
CD244	0.755527	70.4936	0.15974	0.588517	gdT_2	3
`CD56-2`	1.66985	79.1565	0.245455	0.660839	gdT_2	4
CLEC2	0.548812	81.2805	0.271429	0.678571	gdT_2	5
`TCR-2`	-3.11704	85.1005	0.379221	0.710462	gdT_2	6
`Integrin-7`	-2.34651	88.5451	0.467532	0.73922	gdT_2	7
CD8	-1.47433	91.0519	0.535065	0.760148	gdT_2	8
CD161	-3.70967	94.2013	0.602597	0.786441	gdT_2	9
CD27	-1.67757	95.0743	0.624675	0.793729	gdT_2	10
CD27	3.15926	5.53115	0.00137931	0.0434783	gdT_3	1
CD314	0.95989	56.3618	0.0482759	0.443038	gdT_3	2
CD305	3.20728	46.1673	0.062069	0.362903	gdT_3	3
`TCR-1`	3.36498	79.2408	0.202759	0.622881	gdT_3	4
CD31	-0.498517	81.0054	0.205517	0.636752	gdT_3	5
CD8	-3.03257	99.0239	0.586207	0.778388	gdT_3	6
`CD4-2`	-4.56451	98.0724	0.584828	0.770909	gdT_3	7
CD19	-2.42262	99.6814	0.644138	0.783557	gdT_3	8
CD161	-2.38988	102.698	0.704828	0.807267	gdT_3	9
CD244	-1.91511	104.732	0.732414	0.823256	gdT_3	10
TIGIT	2.99728	65.4941	0.0305344	0.372093	gdT_4	1
`CD3-1`	2.6182	83.3757	0.103053	0.473684	gdT_4	2
CD244	2.09092	100.384	0.139313	0.570312	gdT_4	3
`Integrin-7`	1.12067	96.1065	0.169847	0.546012	gdT_4	4
CD81	1.5316	94.6918	0.162214	0.537975	gdT_4	5
CD8	-2.14203	128.444	0.360687	0.72973	gdT_4	6
`TCR-V-2`	-1.69066	133.839	0.454198	0.760383	gdT_4	7
`CD4-2`	-2.65223	131.202	0.46374	0.745399	gdT_4	8
CD47	-2.13529	131.883	0.490458	0.749271	gdT_4	9
CD279	0.947577	131.511	0.501908	0.747159	gdT_4	10
`TCR-V-7.2`	3.85375	25.5614	0.726391	0.771843	MAIT	1
`CD26-2`	2.3755	29.5567	0.852424	0.892481	MAIT	2
CD161	2.56952	30.6208	0.88079	0.924614	MAIT	3
CD195	2.00462	30.7806	0.908079	0.929438	MAIT	4
CD8a	0.418043	30.8958	0.908797	0.932916	MAIT	5
CD307e	-2.05068	31.3383	0.936086	0.946279	MAIT	6
CD117	1.54031	31.6702	0.942908	0.9563	MAIT	7
CD335	-1.19778	31.6833	0.943986	0.956696	MAIT	8
`CD4-1`	-0.124282	31.6838	0.944345	0.956712	MAIT	9
`Galectin-9`	0.335225	31.6624	0.945422	0.956064	MAIT	10
