## Supplementary Table 3 for "Integrated analysis of multimodal single-cell data"

### Sheet: Sheet1
Donor	SubjectID	Gender	CMV	Treatment	CD8+ T cell CMV response
P1	123520013	M	positive	3	0.233536
P2	123520024	M	positive	3	1.03156
P3	123520225	M	negative	1	-0.00808817
P4	123520294	M	positive	3	0.2292
P5	123520339	M	positive	1	0.323024
P6	123520347	F	negative	1	-0.000263
P7	134520164	F	negative	1	0.0620044
P8	158520052	M	positive	1	2.35069
